# Multiple instance learning to predict immune checkpoint blockade efficacy using neoantigen candidates

**DOI:** 10.1101/2022.05.06.490587

**Authors:** Franziska Lang, Patrick Sorn, Barbara Schrörs, David Weber, Stefan Kramer, Ugur Sahin, Martin Löwer

**Affiliations:** TRON Translational Oncology gGmbH, Mainz, Germany; Institute of Computer Science, Johannes Gutenberg University, Mainz, Germany; BioNTech SE, Mainz, Germany; University Medical Center of the Johannes Gutenberg University, Mainz, Germany

**Author notes:** Corresponding author: Martin Löwer.

## Abstract

A successful response to immune checkpoint blockade treatment (ICB) depends on the functional re-invigoration of neoantigen-specific T cells and their anti-tumoral activity. Previous studies showed that the patient’s neoantigen candidate load is an imperfect predictor of the response to ICB. Further studies provided evidence that the overall response to ICB is also affected by the qualitative properties of a few or even single candidates, limiting the predictive power based on candidate quantity alone.

To our knowledge, this is the first study to predict the response to ICB therapy based on qualitative neoantigen candidate profiles in the context of the mutation type, using a multiple instance learning approach. Multiple instance learning is a special branch of machine learning which classifies labelled bags that are formed by a set of unlabeled instances. The multiple instance learning approach performed systematically better than random guessing and was independent of the neoantigen candidate load. Qualitative modeling performed better in comparison to the quantitative approach, in particular for modelling low-abundant fusion genes. Our findings suggest that multiple instance learning is an appropriate method to predict immunotherapy efficacy based on qualitative neoantigen candidate profiles without relying on direct T-cell response information and provide a foundation for future developments in the field.
