## Supplemental Table 1 for "Multiple instance learning to predict immune checkpoint blockade efficacy using neoantigen candidates"

### Sheet: MILES_performance
entity	class	sigma2	c	MILES Median AUC	MILES IQR AUC	Neoantigen candidate load Median AUC	Neoantigen candidate load IQR AUC
MEL+RCC	SNV	10000	0.1	0.602165	0.178755	0.65	0.19
MEL+RCC	Fusion gene	1000	0.4	0.589744	0.146537	0.49	0.22
MEL+RCC	INDEL	500000	0.9	0.583333	0.212879	0.58	0.18
MEL+RCC	combined	5000	0.1	0.570833	0.199946	0.54	0.093
MEL	SNV	10000000	0.1	0.666667	0.225	0.72	0.28
MEL	Fusion gene	500	0.3	0.533333	0.291667	0.51	0.29
MEL	INDEL	500000	0.6	0.625	0.302381	0.67	0.28
MEL	combined	500000	0.1	0.732143	0.157143	0.55	0.12
RCC	SNV	10000000	0.2	0.516667	0.380357	0.58	0.41
RCC	Fusion gene	50	0.1	0.5	0	0.44	0.32
RCC	INDEL	50	0.1	0.5	0	0.58	0.44
RCC	combined	50	0.1	0.5	0	0.52	0.13

### Sheet: MILES_performance_wo_SD
entity	class	sigma2	c	MILES Median AUC	MILES IQR AUC	Neoantigen candidate load Median AUC	Neoantigen candidate load IQR AUC
MEL+RCC	SNV	25000	0.1	0.625	0.192411	0.59	0.22
MEL+RCC	Fusion gene	1000	0.3	0.626786	0.225099	0.49	0.24
MEL+RCC	INDEL	5000	0.2	0.535714	0.178571	0.59	0.25
MEL+RCC	combined	1000000	0.1	0.583333	0.180655	0.54	0.1
MEL	SNV	100	0.2	0.591667	0.25	0.7	0.27
MEL	Fusion gene	1000	0.3	0.541667	0.25625	0.53	0.28
MEL	INDEL	500000	0.8	0.625	0.3375	0.73	0.32
MEL	combined	10000000	0.2	0.65	0.225	0.58	0.15
RCC	SNV	500000	0.1	0.583333	0.34375	0.5	0.5
RCC	Fusion gene	10000000	0.2	0.75	0.333333	0.5	0.33
RCC	INDEL	500	0.3	0.5	0.0208333	0.5	0.35
RCC	combined	50000	0.7	0.666667	0.416667	0.49	0.18

### Sheet: Feature_Importance
entity	class	feature	Median AUC after randomization	delta AUC
MEL+RCC	SNV	Amplitude_MHCI_affinity	0.56158	0.0405844
MEL+RCC	SNV	Amplitude_MHCII_rank	0.627976	-0.0258117
MEL+RCC	SNV	Best_rank_MHCI_score	0.611364	-0.00919911
MEL+RCC	SNV	Best_rank_MHCII_score	0.616667	-0.0145021
MEL+RCC	SNV	DAI_MHCI_affinity	0.489881	0.112284
MEL+RCC	SNV	Dissimilarity_MHCI	0.602165	0
MEL+RCC	SNV	Generator_rate_MHCI	0.612879	-0.0107143
MEL+RCC	SNV	Generator_rate_MHCII	0.611364	-0.00919911
MEL+RCC	SNV	Hex_alignment_score_MHCI	0.551282	0.0508824
MEL+RCC	SNV	Hex_alignment_score_MHCII	0.547848	0.0543166
MEL+RCC	SNV	IEDB_Immunogenicity_MHCI	0.602165	0
MEL+RCC	SNV	IEDB_Immunogenicity_MHCII	0.602165	0
MEL+RCC	SNV	MixMHC2pred_best_rank	0.604618	-0.00245309
MEL+RCC	SNV	MixMHCpred_best_rank	0.616667	-0.0145021
MEL+RCC	SNV	Neoag_immunogenicity	0.595238	0.00692639
MEL+RCC	SNV	Pathogensimiliarity_MHCI_9mer	0.602165	0
MEL+RCC	SNV	Pathogensimiliarity_MHCII	0.602165	0
MEL+RCC	SNV	PHBR_I	0.611364	-0.00919911
MEL+RCC	SNV	PHBR_II	0.634615	-0.0324508
MEL+RCC	SNV	PRIME_best_rank	0.608117	-0.00595236
MEL+RCC	SNV	Priority_score	0.602165	0
MEL+RCC	SNV	Recognition_Potential_MHCI_9mer	0.590888	0.0112762
MEL+RCC	SNV	rnaExpression	0.60641	-0.00424573
MEL+RCC	SNV	rnaVariantAlleleFrequency	0.602165	0
MEL+RCC	SNV	Selfsimilarity_MHCI	0.602165	0
MEL+RCC	SNV	Selfsimilarity_MHCII	0.602165	0
MEL+RCC	SNV	Tcell_predictor_score	0.602165	0
MEL+RCC	SNV	vaxrank_binding_score	0.612879	-0.0107143
MEL+RCC	SNV	vaxrank_total_score	0.65	-0.0478355
MEL+RCC	combined	Amplitude_MHCI_affinity	0.583333	-0.0125
MEL+RCC	combined	Amplitude_MHCII_rank	0.54881	0.0220238
MEL+RCC	combined	Best_rank_MHCI_score	0.583333	-0.0125
MEL+RCC	combined	Best_rank_MHCII_score	0.557692	0.0131411
MEL+RCC	combined	DAI_MHCI_affinity	0.486472	0.0843615
MEL+RCC	combined	Dissimilarity_MHCI	0.570833	0
MEL+RCC	combined	Generator_rate_MHCI	0.575	-0.00416663
MEL+RCC	combined	Generator_rate_MHCII	0.579167	-0.0083333
MEL+RCC	combined	Hex_alignment_score_MHCI	0.542857	0.0279762
MEL+RCC	combined	Hex_alignment_score_MHCII	0.481548	0.0892857
MEL+RCC	combined	IEDB_Immunogenicity_MHCI	0.570833	0
MEL+RCC	combined	IEDB_Immunogenicity_MHCII	0.570833	0
MEL+RCC	combined	MixMHC2pred_best_rank	0.5875	-0.0166667
MEL+RCC	combined	MixMHCpred_best_rank	0.593452	-0.0226191
MEL+RCC	combined	Neoag_immunogenicity	0.570833	0
MEL+RCC	combined	Pathogensimiliarity_MHCI_9mer	0.570833	0
MEL+RCC	combined	Pathogensimiliarity_MHCII	0.570833	0
MEL+RCC	combined	PHBR_I	0.5875	-0.0166667
MEL+RCC	combined	PHBR_II	0.575	-0.00416663
MEL+RCC	combined	PRIME_best_rank	0.56218	0.00865385
MEL+RCC	combined	Priority_score	0.570833	0
MEL+RCC	combined	Recognition_Potential_MHCI_9mer	0.579167	-0.0083333
MEL+RCC	combined	rnaExpression	0.575	-0.00416663
MEL+RCC	combined	rnaVariantAlleleFrequency	0.570833	0
MEL+RCC	combined	Selfsimilarity_MHCI	0.570833	0
MEL+RCC	combined	Selfsimilarity_MHCII	0.570833	0
MEL+RCC	combined	Tcell_predictor_score	0.570833	0
MEL+RCC	combined	vaxrank_binding_score	0.583333	-0.0125
MEL+RCC	combined	vaxrank_total_score	0.572222	-0.00138888
MEL+RCC	INDEL	Amplitude_MHCI_affinity	0.55	0.0333333
MEL+RCC	INDEL	Amplitude_MHCII_rank	0.545833	0.0375
MEL+RCC	INDEL	Best_rank_MHCI_score	0.583333	0
MEL+RCC	INDEL	Best_rank_MHCII_score	0.583333	0
MEL+RCC	INDEL	DAI_MHCI_affinity	0.473611	0.109722
MEL+RCC	INDEL	Dissimilarity_MHCI	0.583333	0
MEL+RCC	INDEL	Generator_rate_MHCI	0.575758	0.00757575
MEL+RCC	INDEL	Generator_rate_MHCII	0.583333	0
MEL+RCC	INDEL	Hex_alignment_score_MHCI	0.568182	0.0151515
MEL+RCC	INDEL	Hex_alignment_score_MHCII	0.55	0.0333333
MEL+RCC	INDEL	IEDB_Immunogenicity_MHCI	0.583333	0
MEL+RCC	INDEL	IEDB_Immunogenicity_MHCII	0.583333	0
MEL+RCC	INDEL	MixMHC2pred_best_rank	0.575758	0.00757575
MEL+RCC	INDEL	MixMHCpred_best_rank	0.575758	0.00757575
MEL+RCC	INDEL	Neoag_immunogenicity	0.583333	0
MEL+RCC	INDEL	Pathogensimiliarity_MHCI_9mer	0.583333	0
MEL+RCC	INDEL	Pathogensimiliarity_MHCII	0.583333	0
MEL+RCC	INDEL	PHBR_I	0.583333	0
MEL+RCC	INDEL	PHBR_II	0.583333	0
MEL+RCC	INDEL	PRIME_best_rank	0.569444	0.0138889
MEL+RCC	INDEL	Priority_score	0.583333	0
MEL+RCC	INDEL	Recognition_Potential_MHCI_9mer	0.557692	0.025641
MEL+RCC	INDEL	rnaExpression	0.55	0.0333334
MEL+RCC	INDEL	rnaVariantAlleleFrequency	0.583333	0
MEL+RCC	INDEL	Selfsimilarity_MHCI	0.583333	0
MEL+RCC	INDEL	Selfsimilarity_MHCII	0.583333	0
MEL+RCC	INDEL	Tcell_predictor_score	0.583333	0
MEL+RCC	INDEL	vaxrank_binding_score	0.583333	0
MEL+RCC	INDEL	vaxrank_total_score	0.508929	0.0744047
MEL+RCC	Fusion gene	Amplitude_MHCI_affinity	0.575379	0.0143648
MEL+RCC	Fusion gene	Amplitude_MHCII_rank	0.589744	0
MEL+RCC	Fusion gene	Best_rank_MHCI_score	0.586538	0.00320518
MEL+RCC	Fusion gene	Best_rank_MHCII_score	0.5	0.0897436
MEL+RCC	Fusion gene	DAI_MHCI_affinity	0.5	0.0897436
MEL+RCC	Fusion gene	Dissimilarity_MHCI	0.589744	0
MEL+RCC	Fusion gene	Generator_rate_MHCI	0.587302	0.002442
MEL+RCC	Fusion gene	Generator_rate_MHCII	0.589744	0
MEL+RCC	Fusion gene	Hex_alignment_score_MHCI	0.539773	0.0499709
MEL+RCC	Fusion gene	Hex_alignment_score_MHCII	0.454545	0.135198
MEL+RCC	Fusion gene	IEDB_Immunogenicity_MHCI	0.589744	0
MEL+RCC	Fusion gene	IEDB_Immunogenicity_MHCII	0.589744	0
MEL+RCC	Fusion gene	MixMHC2pred_best_rank	0.589744	0
MEL+RCC	Fusion gene	MixMHCpred_best_rank	0.6	-0.0102564
MEL+RCC	Fusion gene	Neoag_immunogenicity	0.589744	0
MEL+RCC	Fusion gene	Pathogensimiliarity_MHCI_9mer	0.589744	0
MEL+RCC	Fusion gene	Pathogensimiliarity_MHCII	0.589744	0
MEL+RCC	Fusion gene	PHBR_I	0.5913	-0.00155675
MEL+RCC	Fusion gene	PHBR_II	0.566667	0.0230769
MEL+RCC	Fusion gene	PRIME_best_rank	0.612879	-0.0231352
MEL+RCC	Fusion gene	Priority_score	0.589744	0
MEL+RCC	Fusion gene	Recognition_Potential_MHCI_9mer	0.58692	0.00282359
MEL+RCC	Fusion gene	rnaExpression	0.5625	0.0272436
MEL+RCC	Fusion gene	rnaVariantAlleleFrequency	0.589744	0
MEL+RCC	Fusion gene	Selfsimilarity_MHCI	0.589744	0
MEL+RCC	Fusion gene	Selfsimilarity_MHCII	0.589744	0
MEL+RCC	Fusion gene	Tcell_predictor_score	0.589744	0
MEL+RCC	Fusion gene	vaxrank_binding_score	0.58692	0.00282359
MEL+RCC	Fusion gene	vaxrank_total_score	0.561012	0.0287317
MEL	SNV	Amplitude_MHCI_affinity	0.666667	0
MEL	SNV	Amplitude_MHCII_rank	0.666667	0
MEL	SNV	Best_rank_MHCI_score	0.666667	0
MEL	SNV	Best_rank_MHCII_score	0.666667	0
MEL	SNV	DAI_MHCI_affinity	0.5	0.166667
MEL	SNV	Dissimilarity_MHCI	0.666667	0
MEL	SNV	Generator_rate_MHCI	0.666667	0
MEL	SNV	Generator_rate_MHCII	0.666667	0
MEL	SNV	Hex_alignment_score_MHCI	0.666667	0
MEL	SNV	Hex_alignment_score_MHCII	0.666667	0
MEL	SNV	IEDB_Immunogenicity_MHCI	0.666667	0
MEL	SNV	IEDB_Immunogenicity_MHCII	0.666667	0
MEL	SNV	MixMHC2pred_best_rank	0.666667	0
MEL	SNV	MixMHCpred_best_rank	0.666667	0
MEL	SNV	Neoag_immunogenicity	0.666667	0
MEL	SNV	Pathogensimiliarity_MHCI_9mer	0.666667	0
MEL	SNV	Pathogensimiliarity_MHCII	0.666667	0
MEL	SNV	PHBR_I	0.666667	0
MEL	SNV	PHBR_II	0.666667	0
MEL	SNV	PRIME_best_rank	0.666667	0
MEL	SNV	Priority_score	0.666667	0
MEL	SNV	Recognition_Potential_MHCI_9mer	0.666667	0
MEL	SNV	rnaExpression	0.666667	0
MEL	SNV	rnaVariantAlleleFrequency	0.666667	0
MEL	SNV	Selfsimilarity_MHCI	0.666667	0
MEL	SNV	Selfsimilarity_MHCII	0.666667	0
MEL	SNV	Tcell_predictor_score	0.666667	0
MEL	SNV	vaxrank_binding_score	0.666667	0
MEL	SNV	vaxrank_total_score	0.666667	0
MEL	combined	Amplitude_MHCI_affinity	0.75	-0.0178571
MEL	combined	Amplitude_MHCII_rank	0.714286	0.0178571
MEL	combined	Best_rank_MHCI_score	0.732143	0
MEL	combined	Best_rank_MHCII_score	0.732143	0
MEL	combined	DAI_MHCI_affinity	0.535714	0.196429
MEL	combined	Dissimilarity_MHCI	0.732143	0
MEL	combined	Generator_rate_MHCI	0.732143	0
MEL	combined	Generator_rate_MHCII	0.732143	0
MEL	combined	Hex_alignment_score_MHCI	0.75	-0.0178571
MEL	combined	Hex_alignment_score_MHCII	0.714286	0.0178571
MEL	combined	IEDB_Immunogenicity_MHCI	0.732143	0
MEL	combined	IEDB_Immunogenicity_MHCII	0.732143	0
MEL	combined	MixMHC2pred_best_rank	0.732143	0
MEL	combined	MixMHCpred_best_rank	0.732143	0
MEL	combined	Neoag_immunogenicity	0.732143	0
MEL	combined	Pathogensimiliarity_MHCI_9mer	0.732143	0
MEL	combined	Pathogensimiliarity_MHCII	0.732143	0
MEL	combined	PHBR_I	0.714286	0.0178571
MEL	combined	PHBR_II	0.732143	0
MEL	combined	PRIME_best_rank	0.732143	0
MEL	combined	Priority_score	0.732143	0
MEL	combined	Recognition_Potential_MHCI_9mer	0.732143	0
MEL	combined	rnaExpression	0.714286	0.0178571
MEL	combined	rnaVariantAlleleFrequency	0.732143	0
MEL	combined	Selfsimilarity_MHCI	0.732143	0
MEL	combined	Selfsimilarity_MHCII	0.732143	0
MEL	combined	Tcell_predictor_score	0.732143	0
MEL	combined	vaxrank_binding_score	0.732143	0
MEL	combined	vaxrank_total_score	0.75	-0.0178571
MEL	INDEL	Amplitude_MHCI_affinity	0.583333	0.0416666
MEL	INDEL	Amplitude_MHCII_rank	0.583333	0.0416667
MEL	INDEL	Best_rank_MHCI_score	0.625	0
MEL	INDEL	Best_rank_MHCII_score	0.625	0
MEL	INDEL	DAI_MHCI_affinity	0.466667	0.158333
MEL	INDEL	Dissimilarity_MHCI	0.625	0
MEL	INDEL	Generator_rate_MHCI	0.625	0
MEL	INDEL	Generator_rate_MHCII	0.625	0
MEL	INDEL	Hex_alignment_score_MHCI	0.6125	0.0125
MEL	INDEL	Hex_alignment_score_MHCII	0.591667	0.0333333
MEL	INDEL	IEDB_Immunogenicity_MHCI	0.625	0
MEL	INDEL	IEDB_Immunogenicity_MHCII	0.625	0
MEL	INDEL	MixMHC2pred_best_rank	0.6125	0.0125
MEL	INDEL	MixMHCpred_best_rank	0.625	0
MEL	INDEL	Neoag_immunogenicity	0.625	0
MEL	INDEL	Pathogensimiliarity_MHCI_9mer	0.625	0
MEL	INDEL	Pathogensimiliarity_MHCII	0.625	0
MEL	INDEL	PHBR_I	0.625	0
MEL	INDEL	PHBR_II	0.625	0
MEL	INDEL	PRIME_best_rank	0.6125	0.0125
MEL	INDEL	Priority_score	0.625	0
MEL	INDEL	Recognition_Potential_MHCI_9mer	0.583333	0.0416666
MEL	INDEL	rnaExpression	0.625	0
MEL	INDEL	rnaVariantAlleleFrequency	0.625	0
MEL	INDEL	Selfsimilarity_MHCI	0.625	0
MEL	INDEL	Selfsimilarity_MHCII	0.625	0
MEL	INDEL	Tcell_predictor_score	0.625	0
MEL	INDEL	vaxrank_binding_score	0.625	0
MEL	INDEL	vaxrank_total_score	0.583333	0.0416667
RCC	SNV	Amplitude_MHCI_affinity	0.583333	-2.98023e-08
RCC	SNV	Amplitude_MHCII_rank	0.583333	0
RCC	SNV	Best_rank_MHCI_score	0.583333	0
RCC	SNV	Best_rank_MHCII_score	0.583333	-2.98023e-08
RCC	SNV	DAI_MHCI_affinity	0.5	0.0833333
RCC	SNV	Dissimilarity_MHCI	0.583333	0
RCC	SNV	Generator_rate_MHCI	0.583333	0
RCC	SNV	Generator_rate_MHCII	0.583333	0
RCC	SNV	Hex_alignment_score_MHCI	0.583333	-2.98023e-08
RCC	SNV	Hex_alignment_score_MHCII	0.583333	0
RCC	SNV	IEDB_Immunogenicity_MHCI	0.583333	0
RCC	SNV	IEDB_Immunogenicity_MHCII	0.583333	0
RCC	SNV	MixMHC2pred_best_rank	0.583333	0
RCC	SNV	MixMHCpred_best_rank	0.583333	0
RCC	SNV	Neoag_immunogenicity	0.583333	2.98023e-08
RCC	SNV	Pathogensimiliarity_MHCI_9mer	0.583333	0
RCC	SNV	Pathogensimiliarity_MHCII	0.583333	0
RCC	SNV	PHBR_I	0.583333	0
RCC	SNV	PHBR_II	0.583333	2.98023e-08
RCC	SNV	PRIME_best_rank	0.583333	0
RCC	SNV	Priority_score	0.583333	0
RCC	SNV	Recognition_Potential_MHCI_9mer	0.583333	0
RCC	SNV	rnaExpression	0.583333	0
RCC	SNV	rnaVariantAlleleFrequency	0.583333	0
RCC	SNV	Selfsimilarity_MHCI	0.583333	0
RCC	SNV	Selfsimilarity_MHCII	0.583333	0
RCC	SNV	Tcell_predictor_score	0.583333	0
RCC	SNV	vaxrank_binding_score	0.583333	0
RCC	SNV	vaxrank_total_score	0.583333	0
RCC	combined	Amplitude_MHCI_affinity	0.75	-0.0833334
RCC	combined	Amplitude_MHCII_rank	0.666667	0
RCC	combined	Best_rank_MHCI_score	0.645833	0.0208333
RCC	combined	Best_rank_MHCII_score	0.666667	0
RCC	combined	DAI_MHCI_affinity	0.416667	0.25
RCC	combined	Dissimilarity_MHCI	0.666667	0
RCC	combined	Generator_rate_MHCI	0.666667	0
RCC	combined	Generator_rate_MHCII	0.666667	0
RCC	combined	Hex_alignment_score_MHCI	0.583333	0.0833333
RCC	combined	Hex_alignment_score_MHCII	0.458333	0.208333
RCC	combined	IEDB_Immunogenicity_MHCI	0.666667	0
RCC	combined	IEDB_Immunogenicity_MHCII	0.666667	0
RCC	combined	MixMHC2pred_best_rank	0.666667	0
RCC	combined	MixMHCpred_best_rank	0.666667	0
RCC	combined	Neoag_immunogenicity	0.666667	0
RCC	combined	Pathogensimiliarity_MHCI_9mer	0.666667	0
RCC	combined	Pathogensimiliarity_MHCII	0.666667	0
RCC	combined	PHBR_I	0.645833	0.0208333
RCC	combined	PHBR_II	0.666667	0
RCC	combined	PRIME_best_rank	0.583333	0.0833333
RCC	combined	Priority_score	0.666667	0
RCC	combined	Recognition_Potential_MHCI_9mer	0.583333	0.0833333
RCC	combined	rnaExpression	0.583333	0.0833333
RCC	combined	rnaVariantAlleleFrequency	0.666667	0
RCC	combined	Selfsimilarity_MHCI	0.666667	0
RCC	combined	Selfsimilarity_MHCII	0.666667	0
RCC	combined	Tcell_predictor_score	0.666667	0
RCC	combined	vaxrank_binding_score	0.666667	0
RCC	combined	vaxrank_total_score	0.666667	0
RCC	Fusion gene	Amplitude_MHCI_affinity	0.75	0
RCC	Fusion gene	Amplitude_MHCII_rank	0.666667	0.0833333
RCC	Fusion gene	Best_rank_MHCI_score	0.75	0
RCC	Fusion gene	Best_rank_MHCII_score	0.75	0
RCC	Fusion gene	DAI_MHCI_affinity	0.583333	0.166667
RCC	Fusion gene	Dissimilarity_MHCI	0.75	0
RCC	Fusion gene	Generator_rate_MHCI	0.75	0
RCC	Fusion gene	Generator_rate_MHCII	0.75	0
RCC	Fusion gene	Hex_alignment_score_MHCI	0.708333	0.0416667
RCC	Fusion gene	Hex_alignment_score_MHCII	0.75	0
RCC	Fusion gene	IEDB_Immunogenicity_MHCI	0.75	0
RCC	Fusion gene	IEDB_Immunogenicity_MHCII	0.75	0
RCC	Fusion gene	MixMHC2pred_best_rank	0.75	0
RCC	Fusion gene	MixMHCpred_best_rank	0.75	0
RCC	Fusion gene	Neoag_immunogenicity	0.75	0
RCC	Fusion gene	Pathogensimiliarity_MHCI_9mer	0.75	0
RCC	Fusion gene	Pathogensimiliarity_MHCII	0.75	0
RCC	Fusion gene	PHBR_I	0.75	0
RCC	Fusion gene	PHBR_II	0.75	0
RCC	Fusion gene	PRIME_best_rank	0.75	0
RCC	Fusion gene	Priority_score	0.75	0
RCC	Fusion gene	Recognition_Potential_MHCI_9mer	0.75	0
RCC	Fusion gene	rnaExpression	0.75	0
RCC	Fusion gene	rnaVariantAlleleFrequency	0.75	0
RCC	Fusion gene	Selfsimilarity_MHCI	0.75	0
RCC	Fusion gene	Selfsimilarity_MHCII	0.75	0
RCC	Fusion gene	Tcell_predictor_score	0.75	0
RCC	Fusion gene	vaxrank_binding_score	0.75	0
RCC	Fusion gene	vaxrank_total_score	0.75	0
